# Transcriptional networks predating cognition-associated pyramidal lineages are restructured by erythropoietin

**DOI:** 10.1101/2023.02.04.527116

**Authors:** Manvendra Singh, Ying Zhao, Vinicius Daguano Gastaldi, Sonja M. Wojcik, Yasmina Curto, Riki Kawaguchi, Ricardo M. Merino, Laura Fernandez Garcia-Agudo, Holger Taschenberger, Nils Brose, Daniel Geschwind, Klaus-Armin Nave, Hannelore Ehrenreich

**Author notes:** Correspondence: Dr. Manvendra Singh, PhD, Prof. Hannelore Ehrenreich, MD, DVM, Clinical Neuroscience, Max Planck Institute for Multidisciplinary Sciences, City Campus Hermann-Rein-Str.3, 37075 Göttingen GERMANY, E-Mails.

## Abstract

Recombinant human erythropoietin (rhEPO) has potent procognitive effects, hematopoiesis-independent, but underlying mechanisms and physiological role of brain-expressed EPO have remained obscure. Here, we provide encyclopedic transcriptional hippocampal profiling of mice treated with rhEPO. Based on ∼108,000 single nuclei, we unmask multiple pyramidal lineages with their comprehensive molecular signatures. By temporal profiling and gene regulatory analysis, we build a developmental trajectory of CA1 pyramidal neurons derived from multiple predecessor lineages and elucidate gene regulatory networks underlying their fate determination. With EPO as ꞌtoolꞌ, we discover novel populations of newly differentiating pyramidal neurons, overpopulating to ∼200% upon rhEPO with upregulation of genes crucial for neurodifferentiation, dendrite growth, synaptogenesis, memory formation, and cognition. Using a Cre-based approach to visually distinguish pre-existing from newly formed pyramidal neurons for patch-clamp recordings, we learn that rhEPO treatment differentially affects excitatory and inhibitory inputs. Our findings provide mechanistic insight into how EPO modulates neuronal functions and networks.
