## Supplementary Table 2 for "Transcriptional networks predating cognition-associated pyramidal lineages are restructured by erythropoietin"

### Sheet: Proportion_all_linieage_EPO_Pl_
	EPO	Placebo
Oligodendrocytes	10618	10739
Intermediate cells	519	534
Dentate gyrus neurons	5416	5940
Interneurons	4886	5969
Pyramidal neurons	22082	21791
Astrocytes	4618	4444
Microglia	775	862
Endothelial cells	523	476
Pericytes	154	205
ependymal cells	150	560
Neuroimmune cells	217	243
Total	49958	51763
