## Supplementary Table 4 for "Transcriptional networks predating cognition-associated pyramidal lineages are restructured by erythropoietin"

### Sheet: Sheet1
	EPO	Placebo
CA1(D)	19.1648	18.1881
CA1(S)	9.64063	11.9295
CA1(Retrohippo)	3.67787	3.52913
CA1(D.F)	2.0718	2.40374
CA2	2.68993	2.50352
CA3(D)	10.2717	12.1364
CA3(Ser)	1.13998	2.27593
CA3(Nf.S)	0.601746	0.66507
CA3(Nf.S)	2.34351	2.54054
CA1(Nf.M.S)	11.2089	5.21446
CA1(Nf.M.F.Ser)	7.01874	6.38339
CA1(Nf.M.S.Sox5)	4.55338	3.72111
CA1(Nf.M.V)	3.03833	2.59652
CA3(Nf.M.V)	2.77613	4.44967
Foxp2(Nf.M)	6.1399	6.53206
Foxp2(Nf)	1.06131	1.30508
Dentate gyrus neurons	6.286	6.18596
NP SUB	2.71259	2.48748
Mossy cells	0.919796	1.09953
Cajal like	0.665193	1.14536
Unknown	2.01786	2.70747
