## Supplementary Table 5 for "Transcriptional networks predating cognition-associated pyramidal lineages are restructured by erythropoietin"

### Sheet: Sheet1
	EPO							Placebo
	eA1	eA2	eA3	eA4	eA5	eA6		pB7	pB8	pB9	pB10	pB11	pB12
CA1(D)	17.9899	16.3784	18.5524	17.2399	28.8698	15.9582		14.2117	26.1258	19.759	17.0769	16.7302	15.2249	109.128	18.1881
CA1(S)	9.64824	7.01933	14.5143	9.02519	10.1455	7.49129		13.3605	16.4706	12.5703	9.23892	12.7668	7.16995	71.577	11.9295
CA1(Retrohippo)	3.08208	5.05256	4.99048	3.32968	2.68557	2.92683		3.73797	2.31237	4.05622	2.72624	4.11585	4.22612	21.1748	3.52913
CA1(D.F)	2.17755	1.93286	2.74286	1.09529	2.98396	1.49826		1.99852	2.23124	2.4498	1.32526	3.9253	2.49232	14.4224	2.40374
CA2	1.44054	1.52594	3.39048	1.73056	4.81164	3.24042		1.96151	3.48884	2.85141	2.04468	2.01982	2.65487	15.0211	2.50352
CA3(D)	8.71022	7.42625	17.181	6.83461	11.8612	9.61672		9.77054	14.929	17.5502	7.11852	13.3003	10.1499	72.8185	12.1364
CA3(Ser)	0.871022	0.576467	2.20952	0.985761	0.559493	1.63763		4.44115	2.06897	3.13253	0.643696	1.44817	1.92108	13.6556	2.27593
CA3(Nf.S)	1.34003	0.474737	0.114286	0.591457	0.149198	0.940767		0.259067	0.040568	0.843373	0.870882	0.152439	1.82409	3.99042	0.66507
CA3(Nf.S)	1.87605	1.55985	2.09524	2.67251	4.28944	1.56794		3.21984	4.38134	1.80723	2.8777	1.63872	1.3184	15.2432	2.54054
CA1(Nf.M.S)	7.26968	17.1244	2.32381	16.3417	4.19358	20		6.47668	0.689655	2.81124	7.53502	4.07774	9.69641	31.2868	5.21446
CA1(Nf.M.F.Ser)	6.86767	10.0034	6.05714	6.28697	5.37113	7.52613		8.73427	3.1643	5.22088	5.94472	10.2515	4.98465	38.3003	6.38339
CA1(Nf.M.S.Sox5)	3.21608	8.03662	1.18095	7.22892	0.410295	7.24739		4.18209	0.689655	3.25301	5.6418	1.02896	7.53115	22.3267	3.72111
CA1(Nf.M.V)	6.09715	3.15361	3.42857	2.38773	0.410295	2.75261		1.5544	1.29817	1.80723	6.47482	0.724085	3.72043	15.5791	2.59652
CA3(Nf.M.V)	6.19765	1.79722	4.19048	1.86199	1.52928	1.08014		2.96077	1.37931	5.18072	6.24763	6.28811	4.6415	26.698	4.44967
Foxp2(Nf.M)	9.54774	5.73076	5.5619	7.38226	2.27527	6.34146		6.69874	3.61055	6.06426	9.99621	4.83994	7.98266	39.1924	6.53206
Foxp2(Nf)	1.57454	0.678196	0.457143	1.05148	2.01417	0.592334		1.81347	1.25761	1.16466	1.81749	1.52439	0.252845	7.83046	1.30508
Dentate gyrus neurons	5.62814	5.73076	3.80952	7.9299	10.332	4.28571		7.2909	7.26166	3.69478	5.6418	7.73628	5.49034	37.1158	6.18596
NP SUB	2.47906	3.01797	2.70476	2.03724	4.36404	1.67247		2.7017	2.51521	2.12851	2.38546	2.97256	2.22142	14.9249	2.48748
Mossy cells	0.770519	0.712106	1.40952	1.1391	0.895188	0.592334		1.29534	1.33874	1.04418	0.605831	1.41006	0.903016	6.59716	1.09953
Cajal like	1.64154	0.271278	1.48571	0.0876232	0.261097	0.243902		0.666173	0.365112	1.20482	2.46119	0.838415	1.33646	6.87217	1.14536
Unknown	1.57454	1.79722	1.6	2.76013	1.58784	2.78746		2.66469	4.38134	1.40562	1.32526	2.21037	4.25754	16.2448	2.70747
