## Supplementary Table 7 for "Transcriptional networks predating cognition-associated pyramidal lineages are restructured by erythropoietin"

### Sheet: Sheet2
REGULONS
	Nr4a1	Glis3	Brinp3	Cdh13	Celf2	Cntnap5a	Dab1	Dgkb	Dpyd	Galntl6	Gpc6	Gria1	Homer1	Hs6st3	Il1rapl1	Il1rapl2	Kirrel3	Lrrc4c	Lsamp	Mgat4c	Nkain2	Nlgn	Nrxn3	Pex5l	Ptprd1	R3hdm1	Rgs6	Rora	Rorb	Sgcz	Tafa1	Tshz2	Vwc2l	Zmat4	Lrrtm4	Dpp10
	Junb	Dpyd	Gm15584	6530403H02Rik	Tshz2	Kirrel3	Tcerg1l	Lrrtm4	6530403H02Rik	Ptprm	Brinp3	Cdh9	1700016P03Rik	Zmat4	Nectin3	Pou6f2	Cntnap5a	4930445B16Rik	Tshz2	Tshz2	Plcxd3	Unc13c	Etv1	4930419G24Rik	Rorb	Brinp1	Lrrtm4	Galntl6	Rcan2	Vwc2l	Gm11496	Mgat4c	Gpc6	Lrrtm4	Dgkb	Kcnip4
	Homer1	Cdh13	Gpc6	Robo1	Nlgn1	Tshz2	Dpp10	Rgs6	Cdh13	Rora	Vwc2l	Pdzrn3	Arc	Gm49906	Rgs7	Hs3st2	Camk2d	Rmst	Celf2	Gm2164	Tenm1	Rnf152	Clec18a	Gm37459	Rora	Homer1	Zmat4	Csmd3	Col26a1	Cemip	Pcdh9	Cdh20	Epha3	Dgkb	Rgs6	Gabrg3
	Arc	Gm26871	Rcan2	Dpyd	Negr1	Tafa1	Inpp4b	Zmat4	Gm32647	Lingo2	Epha3	6530403H02Rik	Nr4a1	Ralyl	Chrm3	Ptprm	Pex5l	Atp10b	Htr2c	Kit	Il1rapl2	Grid2	Dcn	Etv1	Rcan2	Pde10a	Dgkb	Ptprd	Ptprd	Gm49906	Cntnap5a	Celf2	Gm49906	Rgs6	Zmat4	Il1rapl2
	Npas4	Cdh9	Rorb	Cdh9	Thsd7b	Lrrtm4	Meis2	Cntnap5a	9530026P05Rik	Trpc3	Grid2	Cdh13	Egr3	Fat3	Pde7b	Plcxd3	Kcnq5	Vwc2l	Inpp4b	Gm49906	Zfp804b	Ntm	Kcnh7	Kirrel3	Col26a1	Cartpt	Chrm3	Ptprm	Pamr1	Gfra3	Gpc6	Lsamp	Cemip	Gria3	Cntnap5a	Grm8
	Tiparp	Slc1a3	Rbfox1	Glis3	Snhg11	Camk2d	Kcnip4	Gria3	Gm26871	Spock3	Sgcz	Dscaml1	Pcsk1	Zeb2	Rgs6	Deptor	Dgkb	Gm28905	Tmem132d	Sema6d	Slc26a4	Htr4	Rftn1	Rab3c	Spock3	Rorb	Tshz2	Spock3	Kcnh5	Gpc6	Grid2	Gm2164	Sgcz	Hs6st3	Gria3	Ppfia2
	Fos	C1qtnf7	Grik1	Gm32647	Meg3	Astn2	Chst9	Kirrel3	Trhr	Shc4	Grik4	Gm26871	Tiparp	Cdh13	Sorbs2	Esrrg	Dcn	Slc24a2	Grik2	Cdh20	Gm16599	Zfpm2	Trpc6	Nrxn3	Lhfp	Cacna1a	Csgalnact1	Lingo2	Myo16	Zmat4	Kirrel3	Inpp4b	Gm2164	Fat3	Lsamp	Tcerg1l
	Egr3	Robo1	Epha3	Grm1	Mgat4c	Dgkb	Nr3c2	Tcf4	Hap1	Hsd11b1	Tafa1	Nfib	Egr1	Sgcz	Stard8	Olfm3	Etv1	Epha3	Thsd7b	Meis2	Cux1	Celf2	Cpne7	Tenm1	Kcnh5	Rcan2	Gria3	Thsd7a	A830036E02Rik	Grik4	Galnt14	Tox	Lrrc4c	Sgcz	Ctnna3	Smyd3
	Egr4	Ptpro	Opcml	9530026P05Rik	Il1rapl1	Fras1	Gm38505	Large1	Kcnq5	Thsd7a	Igsf11	Dpyd	Gm47423	Cdh9	Clstn2	Scube1	Nrxn3	Cntn5	Nlgn1	Lsamp	Celf4	Acadl	Baz1a	Fras1	A830036E02Rik	Frmd6	Slc9a9	Rorb	Ntrk3	Lrrc4c	Pdzd2	Negr1	Gm28905	Astn2	Vwc2l	Mef2c
	Fosb	Gria1	Cadps2	Gm26871	Sorbs2	Lrmp	Mef2c	Tshz2	Arhgap6	Deptor	Fat4	Ralyl	Sik2	Lrrtm4	Celf2	Sdk2	Pcdh9	Lrrtm4	Unc13c	Slc4a4	Pex5l	Tcerg1l	Sorcs3	Pde1a	Thsd7a	Cyb5r2	Cntnap5a	A830036E02Rik	Thsd7a	Kcnk2	Prkg2	Thsd7b	Lrrtm4	Ctnna3	Chrm3	B3galt1
	Gm47423	Gm32647	Gm29514	Slc1a3	Unc13c	Rgs6	Ubash3b	Gm49678	Ptpro	Pkib	Npas3	Asap1	R3hdm1	Asap1	St6galnac5	Hs3st5	Astn2	Lrp1b	Htr4	Thsd7b	Pde1a	Car10	Megf11	Kcnd2	Gpr158	Ldb2	Enpp2	Slc24a3	Opcml	Kit	Nlgn1	Zfpm2	Atp10b	Gm49906	Tshz2	Adgrb3
	Btg2	Kcnq5	Pld5	Gria1	Lsamp	Thsd7b	Tll1	Slc9a9	Slc1a3	Slc24a3	Cadm2	Nkain2	Ntrk2	Pde1a	Enpp2	Adgrg6	6530403H02Rik	Tenm2	Ntm	Vwc2l	Gria1	Kcnip4	Kirrel3	Ptprg	Pamr1	Itga8	Pde1a	Col26a1	Brinp3	Cntn5	Col6a1	Cntnap5a	Kit	1700047M11Rik	Pde1a	Nr3c2
	Crh	Cald1	Unc5d	Sgcd	Rnf152	Pcdh9	5730522E02Rik	Hs6st3	Glis3	Fras1	Sorcs3	Brinp1	Ccn1	Vwc2l	Grik3	Cux2	Fras1	Sgcz	Cadm1	Inpp4b	Cntnap4	Nell1	Ltbp1	Nkain2	Galntl6	Prmt8	Tox	Pygm	Cadps2	Negr1	Gm32036	Tcf4	Rmst	Ptchd4	Lrrtm3	Ncald
	Pcsk1	Kirrel3	Kcnh5	Rfx3	Camta1	Sema6d	Pou6f2	Astn2	Robo1	Utrn	Sdk1	Arhgef28	Per1	Lrrc4c	Meg3	Pde1c	Dpyd	Cntn4	Nell1	Ldb2	Sgcd	Cpm	Stard8	Cntnap5a	Rims1	Gm26871	Il1rapl1	1700047F07Rik	Scube1	Samd5	Cdh4	Tshz3	Sorbs2	Cdh8	Gm49678	Nrg1
	Gm13598	Arhgef28	Ptprd	Ptpro	Nectin3	Tshz3	Dchs2	Tshz3	Tenm1	Olfm3	Brinp2	Cntnap5c	Npas4	Sema6d	Stxbp6	Cntnap4	Tenm1	Ctnna3	Cdh20	5730522E02Rik	Pdzrn3	Htr2c	Maml3	Auts2	Ntrk3	5730522E02Rik	Lsamp	Rcan2	Hs3st4	Thsd7b	Lrfn5	Sema6d	Adamtsl1	Zeb2	Rbfox1	Agbl4
	Nr4a3	Rfx3	Brinp1	Ralyl	Gm42418	Pdzrn4	Sox2ot	Col13a1	Camk2d	Il1rapl2	Gm49906	R3hdm1	Egr4	Cdh8	Slc9a9	Lingo2	4930419G24Rik	Zmat4	Rnf152	Tmem132d	Gm49678	Csmd3	Mapk4	Nfib	Myo16	Rims1	Celf2	Trpc3	Rims1	Sorbs2	Astn2	Meis2	Mgat4c	Chrm3	Sema6d	Deptor
	Gadd45g	Grm1	Trhde	Hs6st3	Ptprk	Ptprg	Nrg1	Ctnna3	Nek10	BC006965	Cemip	Nfia	Atp1a1	Cntn4	Nrxn3	Pde1a	Tafa1	Grik4	Mgat4c	Adamtsl1	Sdk2	Slc24a2	Il1rapl1	Cnih3	Cacnb2	Mgat4c	Large1	Hsd11b1	Grik1	Rmst	Dlgap2	Ldb2	Gabrg1	Gpr158	Celf2	Gm20754
	Egr1	Hap1		Asap1	Zfpm2	Gm2164	Kcnt2	Pde1a	Fbxl7	Hs3st4		Gm1604a	Mast3	Guca1b	Calb1	Celf4	Tox3	Ptprt	Tcf4	Celf2	Cux2	Matn4	Acan	Tmem163	1700047F07Rik	Ryr3	Cdh20	Gpr158	Boc	Tshz2		Tmem132d		Tshz2	Slc9a9	Grik3
	1700016P03Rik	Gm1604a		Snhg11	Tcf4	Cntnap5b	Hs3st2	Lrrc4c	Gm13986	Ntrk3		Zeb2	Dusp14	Col6a1	Tafa1	Grik3	Rab3c	Lrrtm3	Abcc6	R3hdm1	Ntng1	Tll1	Pdzd2	Il1rapl2	Chn2		Mgat4c	Gm30371	Ankfn1	Zeb2		Rgs6		Large1	Large1	9630002D21Rik
		Cdh12		Trhr	Tshz3	Celf2	Cadm1	Thsd7b	Gm1604a	Sorl1		Dgkg	Fosb	Grm1	Arhgap10	Agbl4	Nfib	Adamtsl1	Fgf13	Grik2	Kcnh5	Lrp1b	Kctd16	Gm2694	Gm20752		Col19a1	Kcnip4	Kcnq3	Tcf4		Slc9a9		Grm1	Lrrc4c	Galnt17
		Tenm1		R3hdm1	Cntnap5a	Pex5l	Tshz2	Celf2	Nckap5	Agbl4		Slc44a5		Adcy8	Pigk	Tenm1	Asap1	Gm12146	Csmd3	Tox	Cdh13	Nrg1	Gm32036	Sema6d	Gm12299		Neto2	Gm20752	Cacnb2	Gm2164		Erc2		Vwc2l	Gm28905	Gm32647
		Arsj		Prkg1	Wdr17	Chrm2	Teddm3	Neto2	Gria1	Sulf2				A330008L17Rik	Galnt14	Pam	Prkcg	Kcnab1	Rgs6	Gm28905	4930419G24Rik	Prkd1	Bdnf	Unc5d	Grm3		Nectin3	Grik1	Ncam2	Fat3		Dcc		Cntnap5a	Hs6st3	Ubash3b
		Ralyl		Itga8	Rgs6	Lrfn5	Htr2c	Csgalnact1	Cdh12					Ctnna3	Mef2c	Sulf2		Chrm3	Pcdh7	Lrrtm4	Unc5d	Galnt14	Gm2694	Celf4	Brinp3		Gm2164	Ntrk3	Rora	Coro6		Lrrtm4		Camta1	Tox	Sdk2
		9530026P05Rik		Ptprk	Cdh20	Tox3	Il1rapl2	Kcnip4	Pcdh19					Lrrtm3	B230216N24Rik	Unc5c		Kcnk2	Lrrtm4	Samd5	Cpne7	Tafa1	Pex5l	Plcxd3	Plcxd2		Hs6st3		Camk4	Sorcs3		Htr2c		Tshz3	Gm2164	Adam33
		Ano2		Spon1	Lrrtm4	Tox	Egfem1	Gabrg3	Etl4					Nkain2	Clec18a	Ccdc80		Gpc6	Efna5	Rmst	Sema3e	Cntn3	Nfib	Parm1	Tafa2		Spats2l		Rbfox1	A330008L17Rik		Dgkb		Samd5	Kcnk2	Lingo2
		Asap1		Fat3	Sv2c	4930419G24Rik	Cadps2	Il1rapl2	Cdh9					Tafa2	Spats2l	Tmem91		Cemip	Erc2	Nrp1	Shisa9	Chrm2	Tmtc2		Dpp10		Stard8		Grm3	Hs6st3		Zmat4		Kcnk2	Ptchd4	Galntl6
		6530403H02Rik		Lypd1	Lrfn5	Kcnd2	2023-03-01	Grm8	Ano2					Dgkb	Ccbe1	Galntl6		Fat3	Gm49678	Erc2		Prr16	Cdh4		Whrn		Gm28376		Dab1	Adcy8		Dab1		Enpp2	Klhl1	Cdh7
				Cald1	Gm49678	Lsamp	Gm19410	Ppfia2	Cald1					Pdzrn3	Ldb2	4930407I19Rik		Kit	Dab1	Cemip			Pim1		Boc		Kcnab1		Negr1	Lrrtm4		Kcnab1		Tcf4	Tafa1	Ptprd
				Hap1	Kcnt2	Gm49678	Ntf3	Tcerg1l						Gria1	Col19a1	Nkain2		Dgkb	Nrp1	Tcf4			Slc9a9		Kcnq3		Wdr17		Whrn	Calcb		5730522E02Rik		Sgpp2	Nectin3	Schip1
				Dscaml1	Pde1a	Pde1a	Rorb	Smyd3						Kcnh5	Lamp5	Fras1		Rgs6	Kcnt2	Arhgap10			5730522E02Rik		Fhod3				Gm20752	Cpne8		Nrp1		Sema6d	Fat3	Rfx3
				Slit3	Prkd1	Cdh20	Tiam1	Mef2c						Gm2164	Itga4	Ppfia2		Zmat4	Gm42418	Dab1			Pde7b		Rbfox1				Spock3	Sorcs1		Gm49906		Pde1a	Zfp804b	9530026P05Rik
				Nckap5	Dgkb		Scube1	B3galt1						Me3	Kcnab1	2023-03-01		Cntnap5a	Zfpm2	Grik4			4930419G24Rik						Wls	Gm28905		Khdrbs2		Bmper	Enpp2
				Matn2	Clstn2		Pld5	Adgrb3						Astn2	Baz1a	Sema3e		Gria3	Cacna1a	Slc9a9			Dlgap2						Ptn	Mcc		Slc4a4			Csgalnact1
				Gm1604a	Cntnap2		9630002D21Rik	Nr3c2						Rgs6	Rasgrf2	Dab1		Lsamp	Kcnb2	Tshz3			A830018L16Rik						Slc1a2	Tacr3		Nectin3			Magi3
				Syt17	Spats2l		Grik2	Ncald						Zfp804b	Mgat4c	Etv1		Ctnna3	Tox	Ano4			Igfn1						Lhfp	Dgkb		Cadm1			Tshz3
				Gm13986	Csmd3		Schip1	Nrg1						Large1	Ppfia2	Utrn		Vwc2l	Gm2164	Il1rapl1			Ptgs2os						R3hdm1	Epha3		Gm49678			Il1rapl1
				Arhgef28	Kcnab1		Ntrk3	Agbl4							Lrrtm4	Kctd16		Chrm3	Sncaip	Epha3			Nnat						Lcorl			Samd5			Astn2
				Otof	Cpne4		Slc35f4	Deptor							Slc35f1	1700023F02Rik		Tshz2	Mef2c	Clstn2			Mlip						Fras1			Kcnt2			Tcf4
				Kcnq5	Gm2164		Cacnb2	Gm20754							Car10	Oxr1		Pde1a	Prkd1	Gm30382									Fhod3			Runx1t1			Sorbs2
				Adamts2	Htr4		Prkcb	Grik3							Cntn5	Pex5l		Lrrtm3	Tshz3	Meg3									Prr16			Car10			Camta1
					Sema6d		Sntg2	9630002D21Rik							Tox	Myl4		Gm49678	Slc8a3	Npsr1									Sdk1			Rasgrf1			Thsd7b
					Slc4a4		Arhgap15	Galnt17							Cdh7	Adgrb3		Rbfox1	Tiam1	Rgs6									Cdh6			Il1rapl1			Kirrel3
					Matn4			Gm32647							Trpc6	Edil3		Sema6d	Npsr1	Pde7b									Cpne9			Meg3			C1ql3
					Dcc			Ubash3b							Gria3	Elavl2		Celf2	Meis2	Sorbs2									Tafa2			Sorbs2			Syt17
					Sorbs2os			Sdk2							Sorbs2os	Grm8		Slc9a9		Rorb									Krt12			Mir99ahg			Mgat4c
					Zmat4			Adam33							Kctd1	Unc5d		Large1		Atp10b									1700047F07Rik			Gm30382			Cdh20
					Rgs7			Lingo2							Gsg1l	Dpp10		Lrrc4c		Cntnap5a									Gpr158			Efna5			Spats2l
					Edil3			Galntl6							4933424G05Rik	4933432K03Rik		Gm28905		Khdrbs2												Arhgap10			Snhg11
					Epb41			Cdh7							Cacng3	Elavl4		Hs6st3		Numb												Camta1			Slit3
					Coro6			Ptprd							Galnt17	Dnah14		Tox		Negr1												Clstn2			Gm49906
					Nell1			Schip1							Exph5	Ntrk3		Gm2164														Coro6			Calb1
								Rfx3										Kcnk2
								9530026P05Rik										Ptchd4
																		Klhl1
																		Tafa1
																		Nectin3
																		Fat3
																		Zfp804b
																		Enpp2
																		Csgalnact1
																		Magi3
																		Tshz3
																		Il1rapl1
																		Astn2
																		Tcf4
																		Sorbs2
																		Camta1
																		Thsd7b
																		Kirrel3
																		C1ql3
																		Syt17
																		Mgat4c
																		Cdh20
																		Spats2l
																		Snhg11
																		Slit3
																		Gm49906
																		Calb1

### Sheet: Sheet3
	unlist.tf.
1700016P03Rik1	Nr4a1
1700016P03Rik2	Junb
1700016P03Rik3	Homer1
1700016P03Rik4	Arc
1700016P03Rik5	Npas4
1700016P03Rik6	Tiparp
1700016P03Rik7	Fos
1700016P03Rik8	Egr3
1700016P03Rik9	Egr4
1700016P03Rik10	Fosb
1700016P03Rik11	Gm47423
1700016P03Rik12	Btg2
1700016P03Rik13	Crh
1700016P03Rik14	Pcsk1
1700016P03Rik15	Gm13598
1700016P03Rik16	Nr4a3
1700016P03Rik17	Gadd45g
1700016P03Rik18	Egr1
6530403H02Rik1	Dpyd
6530403H02Rik2	Cdh13
6530403H02Rik3	Gm26871
6530403H02Rik4	Glis3
6530403H02Rik5	Cdh9
6530403H02Rik6	Slc1a3
6530403H02Rik7	C1qtnf7
6530403H02Rik8	Robo1
6530403H02Rik9	Ptpro
6530403H02Rik10	Gria1
6530403H02Rik11	Gm32647
6530403H02Rik12	Kcnq5
6530403H02Rik13	Cald1
6530403H02Rik14	Kirrel3
6530403H02Rik15	Arhgef28
6530403H02Rik16	Rfx3
6530403H02Rik17	Grm1
6530403H02Rik18	Hap1
6530403H02Rik19	Gm1604a
6530403H02Rik20	Cdh12
6530403H02Rik21	Tenm1
6530403H02Rik22	Arsj
6530403H02Rik23	Ralyl
6530403H02Rik24	9530026P05Rik
6530403H02Rik25	Ano2
6530403H02Rik26	Asap1
Brinp31	Gm15584
Brinp32	Gpc6
Brinp33	Rcan2
Brinp34	Rorb
Brinp35	Rbfox1
Brinp36	Grik1
Brinp37	Epha3
Brinp38	Opcml
Brinp39	Cadps2
Brinp310	Gm29514
Brinp311	Pld5
Brinp312	Unc5d
Brinp313	Kcnh5
Brinp314	Ptprd
Brinp315	Brinp1
Brinp316	Trhde
Cdh131	6530403H02Rik
Cdh132	Robo1
Cdh133	Dpyd
Cdh134	Cdh9
Cdh135	Glis3
Cdh136	Gm32647
Cdh137	Grm1
Cdh138	9530026P05Rik
Cdh139	Gm26871
Cdh1310	Slc1a3
Cdh1311	Gria1
Cdh1312	Sgcd
Cdh1313	Rfx3
Cdh1314	Ptpro
Cdh1315	Ralyl
Cdh1316	Hs6st3
Cdh1317	Asap1
Cdh1318	Snhg11
Cdh1319	Trhr
Cdh1320	R3hdm1
Cdh1321	Prkg1
Cdh1322	Itga8
Cdh1323	Ptprk
Cdh1324	Spon1
Cdh1325	Fat3
Cdh1326	Lypd1
Cdh1327	Cald1
Cdh1328	Hap1
Cdh1329	Dscaml1
Cdh1330	Slit3
Cdh1331	Nckap5
Cdh1332	Matn2
Cdh1333	Gm1604a
Cdh1334	Syt17
Cdh1335	Gm13986
Cdh1336	Arhgef28
Cdh1337	Otof
Cdh1338	Kcnq5
Cdh1339	Adamts2
Celf21	Tshz2
Celf22	Nlgn1
Celf23	Negr1
Celf24	Thsd7b
Celf25	Snhg11
Celf26	Meg3
Celf27	Mgat4c
Celf28	Il1rapl1
Celf29	Sorbs2
Celf210	Unc13c
Celf211	Lsamp
Celf212	Rnf152
Celf213	Camta1
Celf214	Nectin3
Celf215	Gm42418
Celf216	Ptprk
Celf217	Zfpm2
Celf218	Tcf4
Celf219	Tshz3
Celf220	Cntnap5a
Celf221	Wdr17
Celf222	Rgs6
Celf223	Cdh20
Celf224	Lrrtm4
Celf225	Sv2c
Celf226	Lrfn5
Celf227	Gm49678
Celf228	Kcnt2
Celf229	Pde1a
Celf230	Prkd1
Celf231	Dgkb
Celf232	Clstn2
Celf233	Cntnap2
Celf234	Spats2l
Celf235	Csmd3
Celf236	Kcnab1
Celf237	Cpne4
Celf238	Gm2164
Celf239	Htr4
Celf240	Sema6d
Celf241	Slc4a4
Celf242	Matn4
Celf243	Dcc
Celf244	Sorbs2os
Celf245	Zmat4
Celf246	Rgs7
Celf247	Edil3
Celf248	Epb41
Celf249	Coro6
Celf250	Nell1
Cntnap5a1	Kirrel3
Cntnap5a2	Tshz2
Cntnap5a3	Tafa1
Cntnap5a4	Lrrtm4
Cntnap5a5	Camk2d
Cntnap5a6	Astn2
Cntnap5a7	Dgkb
Cntnap5a8	Fras1
Cntnap5a9	Lrmp
Cntnap5a10	Rgs6
Cntnap5a11	Thsd7b
Cntnap5a12	Pcdh9
Cntnap5a13	Sema6d
Cntnap5a14	Tshz3
Cntnap5a15	Pdzrn4
Cntnap5a16	Ptprg
Cntnap5a17	Gm2164
Cntnap5a18	Cntnap5b
Cntnap5a19	Celf2
Cntnap5a20	Pex5l
Cntnap5a21	Chrm2
Cntnap5a22	Lrfn5
Cntnap5a23	Tox3
Cntnap5a24	Tox
Cntnap5a25	4930419G24Rik
Cntnap5a26	Kcnd2
Cntnap5a27	Lsamp
Cntnap5a28	Gm49678
Cntnap5a29	Pde1a
Cntnap5a30	Cdh20
Dab11	Tcerg1l
Dab12	Dpp10
Dab13	Inpp4b
Dab14	Meis2
Dab15	Kcnip4
Dab16	Chst9
Dab17	Nr3c2
Dab18	Gm38505
Dab19	Mef2c
Dab110	Ubash3b
Dab111	Tll1
Dab112	5730522E02Rik
Dab113	Pou6f2
Dab114	Dchs2
Dab115	Sox2ot
Dab116	Nrg1
Dab117	Kcnt2
Dab118	Hs3st2
Dab119	Cadm1
Dab120	Tshz2
Dab121	Teddm3
Dab122	Htr2c
Dab123	Il1rapl2
Dab124	Egfem1
Dab125	Cadps2
Dab126	2023-03-01
Dab127	Gm19410
Dab128	Ntf3
Dab129	Rorb
Dab130	Tiam1
Dab131	Scube1
Dab132	Pld5
Dab133	9630002D21Rik
Dab134	Grik2
Dab135	Schip1
Dab136	Ntrk3
Dab137	Slc35f4
Dab138	Cacnb2
Dab139	Prkcb
Dab140	Sntg2
Dab141	Arhgap15
Dgkb1	Lrrtm4
Dgkb2	Rgs6
Dgkb3	Zmat4
Dgkb4	Cntnap5a
Dgkb5	Gria3
Dgkb6	Kirrel3
Dgkb7	Tcf4
Dgkb8	Large1
Dgkb9	Tshz2
Dgkb10	Gm49678
Dgkb11	Slc9a9
Dgkb12	Hs6st3
Dgkb13	Astn2
Dgkb14	Tshz3
Dgkb15	Col13a1
Dgkb16	Ctnna3
Dgkb17	Pde1a
Dgkb18	Lrrc4c
Dgkb19	Thsd7b
Dgkb20	Celf2
Dgkb21	Neto2
Dgkb22	Csgalnact1
Dpp101	Kcnip4
Dpp102	Gabrg3
Dpp103	Il1rapl2
Dpp104	Grm8
Dpp105	Ppfia2
Dpp106	Tcerg1l
Dpp107	Smyd3
Dpp108	Mef2c
Dpp109	B3galt1
Dpp1010	Adgrb3
Dpp1011	Nr3c2
Dpp1012	Ncald
Dpp1013	Nrg1
Dpp1014	Agbl4
Dpp1015	Deptor
Dpp1016	Gm20754
Dpp1017	Grik3
Dpp1018	9630002D21Rik
Dpp1019	Galnt17
Dpp1020	Gm32647
Dpp1021	Ubash3b
Dpp1022	Sdk2
Dpp1023	Adam33
Dpp1024	Lingo2
Dpp1025	Galntl6
Dpp1026	Cdh7
Dpp1027	Ptprd
Dpp1028	Schip1
Dpp1029	Rfx3
Dpp1030	9530026P05Rik
Dpyd1	6530403H02Rik
Dpyd2	Cdh13
Dpyd3	Gm32647
Dpyd4	9530026P05Rik
Dpyd5	Gm26871
Dpyd6	Trhr
Dpyd7	Hap1
Dpyd8	Kcnq5
Dpyd9	Arhgap6
Dpyd10	Ptpro
Dpyd11	Slc1a3
Dpyd12	Glis3
Dpyd13	Robo1
Dpyd14	Tenm1
Dpyd15	Camk2d
Dpyd16	Nek10
Dpyd17	Fbxl7
Dpyd18	Gm13986
Dpyd19	Gm1604a
Dpyd20	Nckap5
Dpyd21	Gria1
Dpyd22	Cdh12
Dpyd23	Pcdh19
Dpyd24	Etl4
Dpyd25	Cdh9
Dpyd26	Ano2
Dpyd27	Cald1
Galntl61	Ptprm
Galntl62	Rora
Galntl63	Lingo2
Galntl64	Trpc3
Galntl65	Spock3
Galntl66	Shc4
Galntl67	Hsd11b1
Galntl68	Thsd7a
Galntl69	Deptor
Galntl610	Pkib
Galntl611	Slc24a3
Galntl612	Fras1
Galntl613	Utrn
Galntl614	Olfm3
Galntl615	Il1rapl2
Galntl616	BC006965
Galntl617	Hs3st4
Galntl618	Ntrk3
Galntl619	Sorl1
Galntl620	Agbl4
Galntl621	Sulf2
Gpc61	Brinp3
Gpc62	Vwc2l
Gpc63	Epha3
Gpc64	Grid2
Gpc65	Sgcz
Gpc66	Grik4
Gpc67	Tafa1
Gpc68	Igsf11
Gpc69	Fat4
Gpc610	Npas3
Gpc611	Cadm2
Gpc612	Sorcs3
Gpc613	Sdk1
Gpc614	Brinp2
Gpc615	Gm49906
Gpc616	Cemip
Gria11	Cdh9
Gria12	Pdzrn3
Gria13	6530403H02Rik
Gria14	Cdh13
Gria15	Dscaml1
Gria16	Gm26871
Gria17	Nfib
Gria18	Dpyd
Gria19	Ralyl
Gria110	Asap1
Gria111	Nkain2
Gria112	Brinp1
Gria113	Arhgef28
Gria114	Cntnap5c
Gria115	R3hdm1
Gria116	Nfia
Gria117	Gm1604a
Gria118	Zeb2
Gria119	Dgkg
Gria120	Slc44a5
Homer11	1700016P03Rik
Homer12	Arc
Homer13	Nr4a1
Homer14	Egr3
Homer15	Pcsk1
Homer16	Tiparp
Homer17	Egr1
Homer18	Gm47423
Homer19	Sik2
Homer110	R3hdm1
Homer111	Ntrk2
Homer112	Ccn1
Homer113	Per1
Homer114	Npas4
Homer115	Egr4
Homer116	Atp1a1
Homer117	Mast3
Homer118	Dusp14
Homer119	Fosb
Hs6st31	Zmat4
Hs6st32	Gm49906
Hs6st33	Ralyl
Hs6st34	Fat3
Hs6st35	Zeb2
Hs6st36	Cdh13
Hs6st37	Sgcz
Hs6st38	Cdh9
Hs6st39	Lrrtm4
Hs6st310	Asap1
Hs6st311	Pde1a
Hs6st312	Vwc2l
Hs6st313	Lrrc4c
Hs6st314	Sema6d
Hs6st315	Cdh8
Hs6st316	Cntn4
Hs6st317	Guca1b
Hs6st318	Col6a1
Hs6st319	Grm1
Hs6st320	Adcy8
Hs6st321	A330008L17Rik
Hs6st322	Ctnna3
Hs6st323	Lrrtm3
Hs6st324	Nkain2
Hs6st325	Tafa2
Hs6st326	Dgkb
Hs6st327	Pdzrn3
Hs6st328	Gria1
Hs6st329	Kcnh5
Hs6st330	Gm2164
Hs6st331	Me3
Hs6st332	Astn2
Hs6st333	Rgs6
Hs6st334	Zfp804b
Hs6st335	Large1
Il1rapl11	Nectin3
Il1rapl12	Rgs7
Il1rapl13	Chrm3
Il1rapl14	Pde7b
Il1rapl15	Rgs6
Il1rapl16	Sorbs2
Il1rapl17	Stard8
Il1rapl18	Clstn2
Il1rapl19	Celf2
Il1rapl110	St6galnac5
Il1rapl111	Enpp2
Il1rapl112	Grik3
Il1rapl113	Meg3
Il1rapl114	Stxbp6
Il1rapl115	Slc9a9
Il1rapl116	Nrxn3
Il1rapl117	Calb1
Il1rapl118	Tafa1
Il1rapl119	Arhgap10
Il1rapl120	Pigk
Il1rapl121	Galnt14
Il1rapl122	Mef2c
Il1rapl123	B230216N24Rik
Il1rapl124	Clec18a
Il1rapl125	Spats2l
Il1rapl126	Ccbe1
Il1rapl127	Ldb2
Il1rapl128	Col19a1
Il1rapl129	Lamp5
Il1rapl130	Itga4
Il1rapl131	Kcnab1
Il1rapl132	Baz1a
Il1rapl133	Rasgrf2
Il1rapl134	Mgat4c
Il1rapl135	Ppfia2
Il1rapl136	Lrrtm4
Il1rapl137	Slc35f1
Il1rapl138	Car10
Il1rapl139	Cntn5
Il1rapl140	Tox
Il1rapl141	Cdh7
Il1rapl142	Trpc6
Il1rapl143	Gria3
Il1rapl144	Sorbs2os
Il1rapl145	Kctd1
Il1rapl146	Gsg1l
Il1rapl147	4933424G05Rik
Il1rapl148	Cacng3
Il1rapl149	Galnt17
Il1rapl150	Exph5
Il1rapl21	Pou6f2
Il1rapl22	Hs3st2
Il1rapl23	Ptprm
Il1rapl24	Plcxd3
Il1rapl25	Deptor
Il1rapl26	Esrrg
Il1rapl27	Olfm3
Il1rapl28	Scube1
Il1rapl29	Sdk2
Il1rapl210	Hs3st5
Il1rapl211	Adgrg6
Il1rapl212	Cux2
Il1rapl213	Pde1c
Il1rapl214	Cntnap4
Il1rapl215	Lingo2
Il1rapl216	Pde1a
Il1rapl217	Celf4
Il1rapl218	Grik3
Il1rapl219	Agbl4
Il1rapl220	Tenm1
Il1rapl221	Pam
Il1rapl222	Sulf2
Il1rapl223	Unc5c
Il1rapl224	Ccdc80
Il1rapl225	Tmem91
Il1rapl226	Galntl6
Il1rapl227	4930407I19Rik
Il1rapl228	Nkain2
Il1rapl229	Fras1
Il1rapl230	Ppfia2
Il1rapl231	2023-03-01
Il1rapl232	Sema3e
Il1rapl233	Dab1
Il1rapl234	Etv1
Il1rapl235	Utrn
Il1rapl236	Kctd16
Il1rapl237	1700023F02Rik
Il1rapl238	Oxr1
Il1rapl239	Pex5l
Il1rapl240	Myl4
Il1rapl241	Adgrb3
Il1rapl242	Edil3
Il1rapl243	Elavl2
Il1rapl244	Grm8
Il1rapl245	Unc5d
Il1rapl246	Dpp10
Il1rapl247	4933432K03Rik
Il1rapl248	Elavl4
Il1rapl249	Dnah14
Il1rapl250	Ntrk3
Kirrel31	Cntnap5a
Kirrel32	Camk2d
Kirrel33	Pex5l
Kirrel34	Kcnq5
Kirrel35	Dgkb
Kirrel36	Dcn
Kirrel37	Etv1
Kirrel38	Nrxn3
Kirrel39	Pcdh9
Kirrel310	Astn2
Kirrel311	6530403H02Rik
Kirrel312	Fras1
Kirrel313	Dpyd
Kirrel314	Tenm1
Kirrel315	4930419G24Rik
Kirrel316	Tafa1
Kirrel317	Tox3
Kirrel318	Rab3c
Kirrel319	Nfib
Kirrel320	Asap1
Kirrel321	Prkcg
Lrrc4c1	4930445B16Rik
Lrrc4c2	Rmst
Lrrc4c3	Atp10b
Lrrc4c4	Vwc2l
Lrrc4c5	Gm28905
Lrrc4c6	Slc24a2
Lrrc4c7	Epha3
Lrrc4c8	Cntn5
Lrrc4c9	Lrrtm4
Lrrc4c10	Lrp1b
Lrrc4c11	Tenm2
Lrrc4c12	Sgcz
Lrrc4c13	Cntn4
Lrrc4c14	Ctnna3
Lrrc4c15	Zmat4
Lrrc4c16	Grik4
Lrrc4c17	Ptprt
Lrrc4c18	Lrrtm3
Lrrc4c19	Adamtsl1
Lrrc4c20	Gm12146
Lrrc4c21	Kcnab1
Lrrc4c22	Chrm3
Lrrc4c23	Kcnk2
Lrrc4c24	Gpc6
Lrrc4c25	Cemip
Lrrc4c26	Fat3
Lrrc4c27	Kit
Lrrtm41	Dgkb
Lrrtm42	Rgs6
Lrrtm43	Zmat4
Lrrtm44	Cntnap5a
Lrrtm45	Gria3
Lrrtm46	Lsamp
Lrrtm47	Ctnna3
Lrrtm48	Vwc2l
Lrrtm49	Chrm3
Lrrtm410	Tshz2
Lrrtm411	Pde1a
Lrrtm412	Lrrtm3
Lrrtm413	Gm49678
Lrrtm414	Rbfox1
Lrrtm415	Sema6d
Lrrtm416	Celf2
Lrrtm417	Slc9a9
Lrrtm418	Large1
Lrrtm419	Lrrc4c
Lrrtm420	Gm28905
Lrrtm421	Hs6st3
Lrrtm422	Tox
Lrrtm423	Gm2164
Lrrtm424	Kcnk2
Lrrtm425	Ptchd4
Lrrtm426	Klhl1
Lrrtm427	Tafa1
Lrrtm428	Nectin3
Lrrtm429	Fat3
Lrrtm430	Zfp804b
Lrrtm431	Enpp2
Lrrtm432	Csgalnact1
Lrrtm433	Magi3
Lrrtm434	Tshz3
Lrrtm435	Il1rapl1
Lrrtm436	Astn2
Lrrtm437	Tcf4
Lrrtm438	Sorbs2
Lrrtm439	Camta1
Lrrtm440	Thsd7b
Lrrtm441	Kirrel3
Lrrtm442	C1ql3
Lrrtm443	Syt17
Lrrtm444	Mgat4c
Lrrtm445	Cdh20
Lrrtm446	Spats2l
Lrrtm447	Snhg11
Lrrtm448	Slit3
Lrrtm449	Gm49906
Lrrtm450	Calb1
Lsamp1	Tshz2
Lsamp2	Celf2
Lsamp3	Htr2c
Lsamp4	Inpp4b
Lsamp5	Tmem132d
Lsamp6	Grik2
Lsamp7	Thsd7b
Lsamp8	Nlgn1
Lsamp9	Unc13c
Lsamp10	Htr4
Lsamp11	Ntm
Lsamp12	Cadm1
Lsamp13	Nell1
Lsamp14	Cdh20
Lsamp15	Rnf152
Lsamp16	Mgat4c
Lsamp17	Tcf4
Lsamp18	Abcc6
Lsamp19	Fgf13
Lsamp20	Csmd3
Lsamp21	Rgs6
Lsamp22	Pcdh7
Lsamp23	Lrrtm4
Lsamp24	Efna5
Lsamp25	Erc2
Lsamp26	Gm49678
Lsamp27	Dab1
Lsamp28	Nrp1
Lsamp29	Kcnt2
Lsamp30	Gm42418
Lsamp31	Zfpm2
Lsamp32	Cacna1a
Lsamp33	Kcnb2
Lsamp34	Tox
Lsamp35	Gm2164
Lsamp36	Sncaip
Lsamp37	Mef2c
Lsamp38	Prkd1
Lsamp39	Tshz3
Lsamp40	Slc8a3
Lsamp41	Tiam1
Lsamp42	Npsr1
Lsamp43	Meis2
Mgat4c1	Tshz2
Mgat4c2	Gm2164
Mgat4c3	Kit
Mgat4c4	Gm49906
Mgat4c5	Sema6d
Mgat4c6	Cdh20
Mgat4c7	Meis2
Mgat4c8	Lsamp
Mgat4c9	Slc4a4
Mgat4c10	Thsd7b
Mgat4c11	Vwc2l
Mgat4c12	Inpp4b
Mgat4c13	Ldb2
Mgat4c14	5730522E02Rik
Mgat4c15	Tmem132d
Mgat4c16	Adamtsl1
Mgat4c17	Celf2
Mgat4c18	R3hdm1
Mgat4c19	Grik2
Mgat4c20	Tox
Mgat4c21	Gm28905
Mgat4c22	Lrrtm4
Mgat4c23	Samd5
Mgat4c24	Rmst
Mgat4c25	Nrp1
Mgat4c26	Erc2
Mgat4c27	Cemip
Mgat4c28	Tcf4
Mgat4c29	Arhgap10
Mgat4c30	Dab1
Mgat4c31	Grik4
Mgat4c32	Slc9a9
Mgat4c33	Tshz3
Mgat4c34	Ano4
Mgat4c35	Il1rapl1
Mgat4c36	Epha3
Mgat4c37	Clstn2
Mgat4c38	Gm30382
Mgat4c39	Meg3
Mgat4c40	Npsr1
Mgat4c41	Rgs6
Mgat4c42	Pde7b
Mgat4c43	Sorbs2
Mgat4c44	Rorb
Mgat4c45	Atp10b
Mgat4c46	Cntnap5a
Mgat4c47	Khdrbs2
Mgat4c48	Numb
Mgat4c49	Negr1
Nkain21	Plcxd3
Nkain22	Tenm1
Nkain23	Il1rapl2
Nkain24	Zfp804b
Nkain25	Slc26a4
Nkain26	Gm16599
Nkain27	Cux1
Nkain28	Celf4
Nkain29	Pex5l
Nkain210	Pde1a
Nkain211	Gria1
Nkain212	Cntnap4
Nkain213	Sgcd
Nkain214	Pdzrn3
Nkain215	Gm49678
Nkain216	Sdk2
Nkain217	Cux2
Nkain218	Ntng1
Nkain219	Kcnh5
Nkain220	Cdh13
Nkain221	4930419G24Rik
Nkain222	Unc5d
Nkain223	Cpne7
Nkain224	Sema3e
Nkain225	Shisa9
Nlgn11	Unc13c
Nlgn12	Rnf152
Nlgn13	Grid2
Nlgn14	Ntm
Nlgn15	Htr4
Nlgn16	Zfpm2
Nlgn17	Celf2
Nlgn18	Acadl
Nlgn19	Tcerg1l
Nlgn110	Car10
Nlgn111	Kcnip4
Nlgn112	Nell1
Nlgn113	Cpm
Nlgn114	Htr2c
Nlgn115	Csmd3
Nlgn116	Slc24a2
Nlgn117	Matn4
Nlgn118	Tll1
Nlgn119	Lrp1b
Nlgn120	Nrg1
Nlgn121	Prkd1
Nlgn122	Galnt14
Nlgn123	Tafa1
Nlgn124	Cntn3
Nlgn125	Chrm2
Nlgn126	Prr16
Nrxn31	Etv1
Nrxn32	Clec18a
Nrxn33	Dcn
Nrxn34	Kcnh7
Nrxn35	Rftn1
Nrxn36	Trpc6
Nrxn37	Cpne7
Nrxn38	Baz1a
Nrxn39	Sorcs3
Nrxn310	Megf11
Nrxn311	Kirrel3
Nrxn312	Ltbp1
Nrxn313	Stard8
Nrxn314	Maml3
Nrxn315	Mapk4
Nrxn316	Il1rapl1
Nrxn317	Acan
Nrxn318	Pdzd2
Nrxn319	Kctd16
Nrxn320	Gm32036
Nrxn321	Bdnf
Nrxn322	Gm2694
Nrxn323	Pex5l
Nrxn324	Nfib
Nrxn325	Tmtc2
Nrxn326	Cdh4
Nrxn327	Pim1
Nrxn328	Slc9a9
Nrxn329	5730522E02Rik
Nrxn330	Pde7b
Nrxn331	4930419G24Rik
Nrxn332	Dlgap2
Nrxn333	A830018L16Rik
Nrxn334	Igfn1
Nrxn335	Ptgs2os
Nrxn336	Nnat
Nrxn337	Mlip
Pex5l1	4930419G24Rik
Pex5l2	Gm37459
Pex5l3	Etv1
Pex5l4	Kirrel3
Pex5l5	Rab3c
Pex5l6	Nrxn3
Pex5l7	Tenm1
Pex5l8	Fras1
Pex5l9	Pde1a
Pex5l10	Kcnd2
Pex5l11	Ptprg
Pex5l12	Nkain2
Pex5l13	Cntnap5a
Pex5l14	Auts2
Pex5l15	Nfib
Pex5l16	Cnih3
Pex5l17	Tmem163
Pex5l18	Il1rapl2
Pex5l19	Gm2694
Pex5l20	Sema6d
Pex5l21	Unc5d
Pex5l22	Celf4
Pex5l23	Plcxd3
Pex5l24	Parm1
Ptprd1	Rorb
Ptprd2	Rora
Ptprd3	Rcan2
Ptprd4	Col26a1
Ptprd5	Spock3
Ptprd6	Lhfp
Ptprd7	Kcnh5
Ptprd8	A830036E02Rik
Ptprd9	Thsd7a
Ptprd10	Gpr158
Ptprd11	Pamr1
Ptprd12	Galntl6
Ptprd13	Rims1
Ptprd14	Ntrk3
Ptprd15	Myo16
Ptprd16	Cacnb2
Ptprd17	1700047F07Rik
Ptprd18	Chn2
Ptprd19	Gm20752
Ptprd20	Gm12299
Ptprd21	Grm3
Ptprd22	Brinp3
Ptprd23	Plcxd2
Ptprd24	Tafa2
Ptprd25	Dpp10
Ptprd26	Whrn
Ptprd27	Boc
Ptprd28	Kcnq3
Ptprd29	Fhod3
Ptprd30	Rbfox1
R3hdm11	Brinp1
R3hdm12	Homer1
R3hdm13	Pde10a
R3hdm14	Cartpt
R3hdm15	Rorb
R3hdm16	Cacna1a
R3hdm17	Rcan2
R3hdm18	Frmd6
R3hdm19	Cyb5r2
R3hdm110	Ldb2
R3hdm111	Itga8
R3hdm112	Prmt8
R3hdm113	Gm26871
R3hdm114	5730522E02Rik
R3hdm115	Rims1
R3hdm116	Mgat4c
R3hdm117	Ryr3
Rgs61	Lrrtm4
Rgs62	Zmat4
Rgs63	Dgkb
Rgs64	Chrm3
Rgs65	Tshz2
Rgs66	Csgalnact1
Rgs67	Gria3
Rgs68	Slc9a9
Rgs69	Cntnap5a
Rgs610	Enpp2
Rgs611	Pde1a
Rgs612	Tox
Rgs613	Il1rapl1
Rgs614	Lsamp
Rgs615	Celf2
Rgs616	Large1
Rgs617	Cdh20
Rgs618	Mgat4c
Rgs619	Col19a1
Rgs620	Neto2
Rgs621	Nectin3
Rgs622	Gm2164
Rgs623	Hs6st3
Rgs624	Spats2l
Rgs625	Stard8
Rgs626	Gm28376
Rgs627	Kcnab1
Rgs628	Wdr17
Rora1	Galntl6
Rora2	Csmd3
Rora3	Ptprd
Rora4	Ptprm
Rora5	Spock3
Rora6	Lingo2
Rora7	Thsd7a
Rora8	Rorb
Rora9	A830036E02Rik
Rora10	Slc24a3
Rora11	Col26a1
Rora12	Pygm
Rora13	1700047F07Rik
Rora14	Rcan2
Rora15	Trpc3
Rora16	Hsd11b1
Rora17	Gpr158
Rora18	Gm30371
Rora19	Kcnip4
Rora20	Gm20752
Rora21	Grik1
Rora22	Ntrk3
Rorb1	Rcan2
Rorb2	Col26a1
Rorb3	Ptprd
Rorb4	Pamr1
Rorb5	Kcnh5
Rorb6	Myo16
Rorb7	A830036E02Rik
Rorb8	Ntrk3
Rorb9	Thsd7a
Rorb10	Opcml
Rorb11	Brinp3
Rorb12	Cadps2
Rorb13	Scube1
Rorb14	Hs3st4
Rorb15	Rims1
Rorb16	Grik1
Rorb17	Boc
Rorb18	Ankfn1
Rorb19	Kcnq3
Rorb20	Cacnb2
Rorb21	Ncam2
Rorb22	Rora
Rorb23	Camk4
Rorb24	Rbfox1
Rorb25	Grm3
Rorb26	Dab1
Rorb27	Negr1
Rorb28	Whrn
Rorb29	Gm20752
Rorb30	Spock3
Rorb31	Wls
Rorb32	Ptn
Rorb33	Slc1a2
Rorb34	Lhfp
Rorb35	R3hdm1
Rorb36	Lcorl
Rorb37	Fras1
Rorb38	Fhod3
Rorb39	Prr16
Rorb40	Sdk1
Rorb41	Cdh6
Rorb42	Cpne9
Rorb43	Tafa2
Rorb44	Krt12
Rorb45	1700047F07Rik
Rorb46	Gpr158
Sgcz1	Vwc2l
Sgcz2	Cemip
Sgcz3	Gm49906
Sgcz4	Gfra3
Sgcz5	Gpc6
Sgcz6	Zmat4
Sgcz7	Grik4
Sgcz8	Lrrc4c
Sgcz9	Kcnk2
Sgcz10	Kit
Sgcz11	Cntn5
Sgcz12	Negr1
Sgcz13	Samd5
Sgcz14	Thsd7b
Sgcz15	Sorbs2
Sgcz16	Rmst
Sgcz17	Tshz2
Sgcz18	Zeb2
Sgcz19	Tcf4
Sgcz20	Gm2164
Sgcz21	Fat3
Sgcz22	Coro6
Sgcz23	Sorcs3
Sgcz24	A330008L17Rik
Sgcz25	Hs6st3
Sgcz26	Adcy8
Sgcz27	Lrrtm4
Sgcz28	Calcb
Sgcz29	Cpne8
Sgcz30	Sorcs1
Sgcz31	Gm28905
Sgcz32	Mcc
Sgcz33	Tacr3
Sgcz34	Dgkb
Sgcz35	Epha3
Tafa11	Gm11496
Tafa12	Pcdh9
Tafa13	Cntnap5a
Tafa14	Gpc6
Tafa15	Grid2
Tafa16	Kirrel3
Tafa17	Galnt14
Tafa18	Pdzd2
Tafa19	Prkg2
Tafa110	Nlgn1
Tafa111	Col6a1
Tafa112	Gm32036
Tafa113	Cdh4
Tafa114	Lrfn5
Tafa115	Astn2
Tafa116	Dlgap2
Tshz21	Mgat4c
Tshz22	Cdh20
Tshz23	Celf2
Tshz24	Lsamp
Tshz25	Gm2164
Tshz26	Inpp4b
Tshz27	Tox
Tshz28	Negr1
Tshz29	Thsd7b
Tshz210	Zfpm2
Tshz211	Cntnap5a
Tshz212	Tcf4
Tshz213	Tshz3
Tshz214	Sema6d
Tshz215	Meis2
Tshz216	Ldb2
Tshz217	Tmem132d
Tshz218	Rgs6
Tshz219	Slc9a9
Tshz220	Erc2
Tshz221	Dcc
Tshz222	Lrrtm4
Tshz223	Htr2c
Tshz224	Dgkb
Tshz225	Zmat4
Tshz226	Dab1
Tshz227	Kcnab1
Tshz228	5730522E02Rik
Tshz229	Nrp1
Tshz230	Gm49906
Tshz231	Khdrbs2
Tshz232	Slc4a4
Tshz233	Nectin3
Tshz234	Cadm1
Tshz235	Gm49678
Tshz236	Samd5
Tshz237	Kcnt2
Tshz238	Runx1t1
Tshz239	Car10
Tshz240	Rasgrf1
Tshz241	Il1rapl1
Tshz242	Meg3
Tshz243	Sorbs2
Tshz244	Mir99ahg
Tshz245	Gm30382
Tshz246	Efna5
Tshz247	Arhgap10
Tshz248	Camta1
Tshz249	Clstn2
Tshz250	Coro6
Vwc2l1	Gpc6
Vwc2l2	Epha3
Vwc2l3	Gm49906
Vwc2l4	Cemip
Vwc2l5	Sgcz
Vwc2l6	Gm2164
Vwc2l7	Lrrc4c
Vwc2l8	Gm28905
Vwc2l9	Lrrtm4
Vwc2l10	Atp10b
Vwc2l11	Kit
Vwc2l12	Rmst
Vwc2l13	Sorbs2
Vwc2l14	Adamtsl1
Vwc2l15	Mgat4c
Vwc2l16	Gabrg1
Zmat41	Lrrtm4
Zmat42	Dgkb
Zmat43	Rgs6
Zmat44	Gria3
Zmat45	Hs6st3
Zmat46	Fat3
Zmat47	Sgcz
Zmat48	Astn2
Zmat49	Ctnna3
Zmat410	Gm49906
Zmat411	1700047M11Rik
Zmat412	Ptchd4
Zmat413	Cdh8
Zmat414	Zeb2
Zmat415	Chrm3
Zmat416	Gpr158
Zmat417	Tshz2
Zmat418	Large1
Zmat419	Grm1
Zmat420	Vwc2l
Zmat421	Cntnap5a
Zmat422	Camta1
Zmat423	Tshz3
Zmat424	Samd5
Zmat425	Kcnk2
Zmat426	Enpp2
Zmat427	Tcf4
Zmat428	Sgpp2
Zmat429	Sema6d
Zmat430	Pde1a
Zmat431	Bmper
